# Bioplastic Production Potential of *Azospira suillum* PS: Growth-Associated PHB Production Under Aerobic and Anaerobic Conditions

**DOI:** 10.1101/2025.11.12.688118

**Authors:** David A.O. Meier, Benjamin Glazer, V. Celeste Lanclos, Hans K. Carlson, John D. Coates

## Abstract

Plastics are indispensable in modern society, yet less than 10% of the 380 million tons produced annually are recycled. This accumulation of non-degradable waste has intensified the search for sustainable alternatives. Polyhydroxyalkanoates (PHAs), particularly polyhydroxybutyrate (PHB), are biodegradable polymers produced by microorganisms. Here, we investigate the capacity of *Azospira suillum* PS, a model facultative perchlorate-reducing bacterium, to synthesize PHB. We show that unlike most organisms, PHB production is growth-associated both aerobically, and anaerobically with perchlorate as an electron acceptor under moderate nitrogen deplete conditions. Genomic analysis revealed four *phaC* homologs, with one, *phaC4*, co-localized with *phaB* and *phaR*, suggesting a conserved operon. While three of the *phaC* genes were successfully deleted, *phaC4* could not be disrupted, indicating an essential role for growth. Redox profiling revealed a positive correlation between PHB accumulation and NADPH/NADP^+^ ratios, supporting the role of cytoplasmic reducing equivalents in PHB synthesis. This study presents the first demonstration of PHA production under perchlorate-respiring conditions and one of the few documented cases of growth-associated PHA synthesis. It offers new insights into the genetic and metabolic basis of PHB production in *A. suillum* PS, underscoring its potential as a platform organism for sustainable, growth-coupled bioplastic production.
