## Supplementary Tables 1-5 for "Bioplastic Production Potential of *Azospira suillum* PS: Growth-Associated PHB Production Under Aerobic and Anaerobic Conditions": Supplementary Tables_1-5.xlsx

### Sheet: Primer List
Primer ID	Primer Sequence	Description
0780_Uf	gactcacttaaggccttgacATCGAGGAGAAGTGGCTC	deletion of dsui_0780
0780_Ur	gccggccttaCATTGGAACCTCCTCGTTATTTTTG	deletion of dsui_0780
0780_Df	ggttccaatgTAAGGCCGGCATCGTTGCGGC	deletion of dsui_0780
0780_Dr	aggcatgcgtcgaccctctaTGGGCGCCCTCCCCCTGG	deletion of dsui_0780
0780_Wf	ATCCTCGACGATGCGGTG	deletion of dsui_0780
0780_Br	CGGTTTTCCGGCTCCCAG	deletion of dsui_0780
2538_Uf	gactcacttaaggccttgacGGACTACCTGGAGAAGGC	deletion of dsui_2538
2538_Ur	cagacgattaCATAGCTCATCCTTCCTTGTAG	deletion of dsui_2538
2538_Df	atgagctatgTAATCGTCTGGCCGCAAG	deletion of dsui_2538
2538_Dr	aggcatgcgtcgaccctctaCGATGACCTTGCCGTTTTC	deletion of dsui_2538
2538_Wf	CTCGTTTCCTGGCGCAAC	deletion of dsui_2538
2538_Br	TGGGTGCTTTGGACGATGTC	deletion of dsui_2538
0971_Uf	gactcacttaaggccttgacGACGGGAGAGTTAAACAG	deletion of dsui_0971
0971_Ur	gccaggatcaCATCGTGAATCCCCTTCTTG	deletion of dsui_0971
0971_Df	attcacgatgTGATCCTGGCAGGCCGCA	deletion of dsui_0971
0971_Dr	aggcatgcgtcgaccctctaGGCCGACCTTTTCCACTACAC	deletion of dsui_0971
0971_Wf	AGAAAGTGGGGCGGGTTG	deletion of dsui_0971
0971_Br	CATCGTCCATGCCAATCGC	deletion of dsui_0971
1636_Uf	gactcacttaaggccttgacTGCTCGATTCGGCCCATATC	deletion of dsui_1636
1636_Ur	gcctgcctcaCATGTCTTCCAGGGGACTG	deletion of dsui_1636
1636_Df	ggaagacatgTGAGGCAGGCATGGGAAG	deletion of dsui_1636
1636_Dr	aggcatgcgtcgaccctctaTGCATCAATTCTCGCACG	deletion of dsui_1636
1636_Wf	ACCGACCTGCTGCAGGTG	deletion of dsui_1636
1636_Br	GGTTTTTCGCCAGTCAGCAG	deletion of dsui_1636
2293_Uf	gactcacttaaggccttgacTGGCCCCGAAAATGCCGA	deletion of dsui_2293
2293_Ur	cggctgcctaCATGGGGTCTCCTTTCTATCGG	deletion of dsui_2293
2293_Df	agaccccatgTAGGCAGCCGGCTCCGGG	deletion of dsui_2293
2293_Dr	aggcatgcgtcgaccctctaGGCAGGTAGAGCACGTAGGCG	deletion of dsui_2293
2293_Wf	GCGGAAGGCCAGGATCATC	deletion of dsui_2293
2293_Br	GTCTCCATGATGGGCAGCAG	deletion of dsui_2293
2537_Uf	gactcacttaaggccttgacTTCTTCCCTTGCCTGGAAAAC	deletion of dsui_2537
2537_Ur	ggccgcctcaCATCTTGTATGAAACTCCTGAGG	deletion of dsui_2537
2537_Df	atacaagatgTGAGGCGGCCTGACACCT	deletion of dsui_2537
2537_Dr	aggcatgcgtcgaccctctaTAACGAATGATCTGGGCCAGCAATTC	deletion of dsui_2537
2537_Wf	TAAGATTCGGCGGAGGGGAG	deletion of dsui_2537
2537_Br	CATGCCCTGCATGGCATTG	deletion of dsui_2537
2489_Uf	gactcacttaaggccttgacCTGCGCTACTTGCGTGATC	deletion of dsui_2489
2489_Ur	ggctggctcaCATGGGGGGCGTAACCTATG	deletion of dsui_2489
2489_Df	gccccccatgTGAGCCAGCCTAGCCCGC	deletion of dsui_2489
2489_Dr	aggcatgcgtcgaccctctaGAGGCCGCCAAGGCCCTG	deletion of dsui_2489
2489_Wf	AGCTGATCCGCAGCATCTAC	deletion of dsui_2489
2489_Br	TACCAGAAGCTGCAGGACGC	deletion of dsui_2489
2539_Uf	gactcacttaaggccttgacCCTGACACCTACATCTGATACAACCGCAAGAAATG	deletion of dsui_2539
2539_Ur	gatcgattcaCATGGGGCGGGCTCCGGT	deletion of dsui_2539
2539_Df	ccgccccatgTGAATCGATCAAGGAAAGCAAG	deletion of dsui_2539
2539_Dr	aggcatgcgtcgaccctctaGTTCCTCGAATTCGGCCTC	deletion of dsui_2539
2539_Wf	CCGTTACGTCAAGGAAAAGGC	deletion of dsui_2539
2539_Br	GGGCCTCTTCCAGGAACTG	deletion of dsui_2539
1376_Uf	gactcacttaaggccttgacCCCAGGCTCTCCCAACGA	deletion of dsui_1376
1376_Ur	gcagaccttaCATTGGGAAATCCTCCGCTTAG	deletion of dsui_1376
1376_Df	tttcccaatgTAAGGTCTGCCGCGGGCG	deletion of dsui_1376
1376_Dr	aggcatgcgtcgaccctctaTGGTGGAAGAGCCCGTGC	deletion of dsui_1376
1376_Sf	CGCCTAAGGCGAACAGCAC	deletion of dsui_1376
1376_Sr	GCCACCTGGAACTGGGAG	deletion of dsui_1376
1377_Uf	gactcacttaaggccttgacGCCCCAAGGCCCTCAACG	deletion of dsui_1377
1377_Ur	gttcgccttaCATGGTCATCTCCTAGAAAGTCAGTGTG	deletion of dsui_1377
1377_Df	gatgaccatgTAAGGCGAACAGCACCGAAAC	deletion of dsui_1377
1377_Dr	aggcatgcgtcgaccctctaGAAGGACAGCCGGAACAG	deletion of dsui_1377
1377_Sf	AAAGCCTCCATCCCCAGG	deletion of dsui_1377
1377_Sr	ACTTCAGCGTTGGCTTTCTGG	deletion of dsui_1377
2074_Uf	gactcacttaaggccttgacACGGCGGCCTTGAAGCGG	deletion of dsui_2074
2074_Ur	tattttttattaCATGTTATTACCCCTAGCGTTGTCTTATAAGTATCGGTG	deletion of dsui_2074
2074_Df	taataacatgTAATAAAAAATAGGGGGACCCGCCGGC	deletion of dsui_2074
2074_Dr	aggcatgcgtcgaccctctaTGGGCGAGCCCATCGCCC	deletion of dsui_2074
2074_Sf	CGGGGGTAAAGGGTTCCG	deletion of dsui_2074
2074_Sr	CGGCCGCCAGTAAAGACG	deletion of dsui_2074
2294_Uf	gactcacttaaggccttgacCGTATGCCACCCGGGAAAAAG	deletion of dsui_2294
2294_Ur	gagaacatcaCATGAGTGACTCCTGTTCTTGG	deletion of dsui_2294
2294_Df	gtcactcatgTGATGTTCTCCCCGGGGG	deletion of dsui_2294
2294_Dr	aggcatgcgtcgaccctctaTGTCGTTGATGGCCTGCAG	deletion of dsui_2294
2294_Sf	AGCTTTTCGCGGCTGTCC	deletion of dsui_2294
2294_Sr	CTTGAGCAGTTCCAGCTGTTTG	deletion of dsui_2294

### Sheet: Strain List
Strain Name	Species	Plasmid	Genotype	Source or Reference
PS	Azospira suillum PS	none	wild-type	Coates Lab, University of California, Berkeley (Achenbach et al., 2001)
BL-21	Escherichia Coli	none	recA1 endA1 gyrA96 thi-1 hsdR17 supE44 relA1 lac [F´ proAB lacIqZ∆M15 Tn10 (Tet r )].	Macro Lab, University of California, Berkeley, QB3
BG1	Azospira suillum PS	none	ΔphaB1	This work
BG2	Azospira suillum PS	none	ΔphaB2	This work
BG3	Azospira suillum PS	none	Δ(phaB1-phaB2)	This work
BG4	Azospira suillum PS	none	ΔphaC1	This work
BG5	Azospira suillum PS	none	ΔphaC2	This work
BG6	Azospira suillum PS	none	ΔphaC3	This work
BG7	Azospira suillum PS	none	Δ(phaC1-phaC2)	This work
BG8	Azospira suillum PS	none	Δ(phaC1-phaC3)	This work
BG9	Azospira suillum PS	none	Δ(phaC2-phaC3)	This work
BG10	Azospira suillum PS	none	Δ(phaC1-phaC2-phaC3)	This work
BG11	Azospira suillum PS	none	ΔphaZ	This work
BG12	Azospira suillum PS	none	ΔphaR	This work
BG13	Azospira suillum PS	none	ΔphaP1	This work
BG14	Azospira suillum PS	none	ΔphaP2	This work
BG15	Azospira suillum PS	none	ΔphaP3	This work
BG16	Azospira suillum PS	none	ΔphaP4	This work

### Sheet: Plasmid List
Plasmid	Marker	Description	Source or Reference
pNPTS138	KanR, SucS	mobilizable suicide vector	Dickon Alley (via Kathleen Ryan)
pBBR1MCS2	KanR	5.0-kb broad-host-range vector for cloning and complementation	Kovach et al., 1995

### Sheet: PHA TIGRfams
HMMs and respective cutoff scores used for identifcation of metabolic marker genes.
Gene	ID	Hmm database	Noise Cutoff Score
phaC (PHA_synth_I - 3-5 carbons)	TIGR01838	TIGRfam	532
phaC (PHA_synth_II - 6-14 carbons)	TIGR01839	TIGRfam	470
phaC (PHA_synth_III_C - 3 carbons - PHB)	TIGR01836	TIGRfam	175
phaE (PHA_synth_III_E)	TIGR01834	TIGRfam	74
phaB (acetoacetyl-CoA reductase)	TIGR01829	TIGRfam	301
phaA (acetyl-CoA C-acyltransferase)	TIGR01930	TIGRfam	181
phaR (polyhydroxyalkanoate synthesis repressor PhaR)	TIGR01848	TIGRfam	52
phaP (phasin family protein)	TIGR01841	TIGRfam	27
phaZ (polyhydroxyalkanoate depolymerase, intracellular)	TIGR01849	TIGRfam	87
phaZ (esterase, PHB depolymerase family)	TIGR01840	TIGRfam	75
phaP (B.meg. polyhydroxyalkanoic acid inclusion protein)	TIGR02131	TIGRfam	109
phaR (B.meg. polyhydroxyalkanoic acid synthase)	TIGR02132	TIGRfam	47

### Sheet: PS PHA Locus Tags
Gene	Locus
phaB1	dsui_0780
phaB2	dsui_2538
phaC1	dsui_0971
phaC2	dsui_1636
phaC3	dsui_2293
phaC4	dsui_2537
phaZ	dsui_2489
phaR	dsui_2539
phaP1	dsui_1376
phaP2	dsui_1377
phaP3	dsui_2074
phaP4	dsui_2294
